# A hydrophobic core in the coiled-coil domain is essential for NRC resistosome function

**DOI:** 10.1101/2025.01.21.634219

**Authors:** Hung-Yu Wang, Enoch Lok Him Yuen, Kim-Teng Lee, Foong-Jing Goh, Tolga O. Bozkurt, Chih-Hang Wu

## Abstract

The nucleotide-binding leucine-rich repeat protein (NLR) required for cell death (NRC) family represents a group of helper NLRs that are required by sensor NLRs to execute hypersensitive cell death during pathogen infection. NRCs contain an N-terminal coiled-coil (CC) domain essential for their function, yet our knowledge of how this domain contributes to NRC function remains limited. Here, we identified a novel hydrophobic feature within the CC domain that contributes to NRC-mediated immunity. We screened for conserved hydrophobic residues among NRCs and identified seven required for NRC4-mediated cell death. Structural analysis revealed that four of these residues form a hydrophobic core in the CC domain. This hydrophobic core is important for NRC4 subcellular localization, oligomerization, and phospholipid association, but not for NRC4 focal accumulation at the extrahaustorial membrane during *Phytophthora infestans* infection. Sequence analysis and functional assays revealed this core is highly conserved in NRCs and some singleton NLRs but has degenerated in NRC-dependent sensor NLRs. Our study identifies a novel hydrophobic feature in the CC domain of NRCs and reveals its contribution to NLR-mediated immunity.
