## Supplementary material for "A hydrophobic core in the coiled-coil domain is essential for NRC resistosome function": Dataset EV1.xlsx

### Sheet: Primer list
S1 Dataset. List of primers used in this study.
Name	Sequences
NbRC4 CC F	TTGAAGACAACTCAAATGGCAGATGCAGTAGTGAATTTTCTGG
NbRC4 CC R	TTGAAGACAACTCGTGAGTTGTTTCCGAGGAACCCTTTTTAGG
NbRC4 Nb F	TTGAAGACATCTCACTCAGCAGGGTCCTGCATTGGAGGA
NbRC4 Nb R	TTGAAGACTGGAGACGACATGTTTTTATTTGACCA
NbRC4 Nb F1	TTGAAGACCGTCTCCACGACATGTTGCATCAGTTC
NbRC4 Nb R1	TTGAAGACAACTCGATGGCTTGATCAGGTGTTAGACTGA
NbRC4 LRR F	TAGAAGACATCTCACCATTCCTATTGAGGACCCAAATAA
NbRC4 LRR R	TTGAAGACAACTCGCGAATACTGTGTGGCCTTGGATCCA
NRC4 CC AAA F	AAC ACC TGC TGC GGC GGA GAA CCT GGC GCA GCT ATT AA
NRC4 CC AAA R	AAC ACC TGC TTC TCC GCC GCA AAA TTC ACT ACT GCA T
NRC4 D478V F	CTTCACCTGCACATGTCGTCTTCACGTCATGTTGCATC
NRC4 D478V R	TTACACCTGCAAGACGACATGTTTTTATTTGACCATCA
T7 promoter F	TAATACGACTCACTATAGGG
T7 terminator R	CAAAAAACCCCTCAAGACCCGT
CTCA Myc F	CTTCACCTGCCTCACTCAGGAACAAAAGTTGATCT
CTCA Myc R	TTACACCTGCGTTCTGAGAGAGACCACAGTGATT
NNRC2 CC F	TTGAAGACATCTCAAATGGCTAATGTGGCTGTTGA
NNRC2 CC R	TTGAAGACAACTCGTCCCTTAGCACTCTGGTCCTC
NNRC2 Nb F1	TTGAAGACATCTCAGGGAGTGCAGGAGAGAAAGCCT
NNRC2 Nb R1	TTGAAGACAAATACGGTTGATTACTTTATCTGCTT
NNRC2 Nb F2	TTGAAGACAAATACGGTTGATTACTTTATCTGCTT
NNRC2 Nb R2	TTGAAGACAAATACGACATGTTTTGATTTGAC
NNRC2 Nb F3	TTGAAGACAAGTATTCATGACATGTTGCACGA
NNRC2 Nb R3	TTGAAGACAACTCGAGGGAAATATTGCTCAGCACCT
NNRC2 LRR F	TTGAAGACATCTCACCCTGGAAAACGGGAACTAGCC
NNRC2 LRR R	TTGAAGACAACTCGCGAATAGAGATCGGGAGGGAATATAGAG
NNRC2 Nb Dome F1	CTTCACCTGCAACCGTATTCTGGGAGGATCGAGTGG
NNRC2 Nb Dome R1	TTACACCTGCCAGAATACGGTTGATTACTTTATCTGCTT
NNRC2 Nb dome F2	CTTCACCTGCTGTCGTATTCATGACATGTTGCACGA
NNRC2 Nb Dome R2	TTACACCTGCATGAATACGACATGTTTTGATTTGAC
NRC4 L31E F	CTTCACCTGCGAGAGGAAGAGAATCTGCTGAAAGA
NRC4 L31E R	TTACACCTGCTCTCTTCCTCTCCCTTTGCACTTCC
NRC4 L34E F	CTTCACCTGCAGAATGAGCTGAAAGAAGTTCAACA
NRC4 L34E R	TTACACCTGCTCAGCTCATTCTCTAACTCTCCCTT
NRC4 V38E F	CTTCACCTGCAAGAAGAGCAACACCTAAAAGGCTT
NRC4 V38E R	TTACACCTGCGTTGCTCTTCTTTCAGCAGATTCTC
NRC4 L41E F	CTTCACCTGCAACACGAAAAAGGCTTCTTAGATGA
NRC4 L41E R	TTACACCTGCCTTTTTCGTGTTGAACTTCTTTCAG
NRC4 F44E F	CTTCACCTGCAAGGCGAGTTAGATGACGCAGCTAA
NRC4 F44E R	TTACACCTGCCTAACTCGCCTTTTAGGTGTTGAAC
NRC4 L45E F	CTTCACCTGCGCTTCGAAGATGACGCAGCTAAGCT
NRC4 L45E R	TTACACCTGCCATCTTCGAAGCCTTTTAGGTGTTG
NRC4 L61E F	CTTcacctgcagtgGAGGTGGAGGAGATACAAAA
NRC4 L61E R	TTAcacctgcTCCACCTCCACTTTCCACTGTTCG
NRC4 V62E F	CTTcacctgcTGTTGGAGGAGGAGATACAAAAAA
NRC4 V62E R	TTAcacctgcCCTCCTCCAACACTTTCCACTGTT
NRC4 I65E F	CTTcacctgcAGGAGGAACAAAAAACGGTACATA
NRC4 I65E R	TTAcacctgcTTTGTTCCTCCTCCACCAACACTT
NRC4 V69E F	CTTcacctgcAAACGGAACATACCGCAGAGGATG
NRC4 V69E R	TTAcacctgcTATGTTCCGTTTTTTGTATCTCCT
NRC4 A72E F	CTTcacctgcTACCGAAGAGGATGCTGTTGATAA
NRC4 A72E R	TTAcacctgcAACACTTCGGTATGTACCGTTTTT
NRC4 V76E F	CTTcacctgcTGCTGAAGATAAGTTTGTGGTTCA
NRC4 V76E R	TTAcacctgcTTATCTTCAGCATCCTCTGCGGTA
NRC4 F79E F2	CTTCACCTGCATAAGGAAGTGGTTCAGGCGAAGC
NRC4 F79E R2	TTACACCTGCCCACTTCCTTATCAACAGCATCCT
NRC4 V80E F	CTTcacctgcGTTTGAGGTTCAGGCGAAGCTGCA
NRC4 V80E R	TTAcacctgcTTATCCTCAAACTTATCAACAGCA
NRC4 V104E F	CTTCACCTGCTACAGAGAGGAATCTTGCAGCTGA
NRC4 V104E R	TTACACCTGCTTCCTCTCTGTAGCCAGATGACCC
NRC4 V111E F	CTTCACCTGCTGAGGAGAAAGGAATTCATGACCA
NRC4 V111E R	TTACACCTGCCCTTTCTCCTCAGCTGCAAGATTC
NRC4 I114E F	CTTCACCTGCAAGGAGAGCATGACCAAGTCAAGG
NRC4 I114E R	TTACACCTGCCATGCTCTCCTTTGACCTCAGCTG
NRC4 V118E F	CTTCACCTGCCCAAGAGAAGGAACTTCGCCTAAA
NRC4 V118E R	TTACACCTGCCCTTTCTCTTGGTCATGAATTCCT
NRC4 L121E F	CTTCACCTGCGGGAAGAGCGCCTAAACAATCAAG
NRC4 L121E R	TTACACCTGCGGCGCTCTTCCTTGACTTGGTCAT
NRC4 L128E F	CTTCACCTGCAAGCTGAACAAGCACGCCCAACTC
NRC4 L128E R	TTACACCTGCCTTGTTCAGCTTGATTGTTTAGGC
NbZAR1 L34E F	CTTCACCTGCAAACGAGAAGAACGAGCTGCTATTCATGC
NbZAR1 L34E R	TTACACCTGCTATGTCTCTTTTTCAAACTGCTGTCTGTA
NbZAR1 A72E F	CTTCACCTGCAAACGAGGAAGAGATACTTGAGGACTGCC
NbZAR1 A72E R	TTACACCTGCTATGCCTCTTCAAAGATTAAGTCTCGCAA
NbZAR1 I111E F	CTTCACCTGCAAACAGAGAATGACAGAATCTCGGAGATA
NbZAR1 I111E R	CTTCACCTGCAAACCTCTTTAGCAAGGCACTTCCCAGTT
NbZAR1 I115E F	CTTCACCTGCAAACGAGTCGGAGATAAAGCAAAACATTT
NbZAR1 I115E R	CTTCACCTGCAAACACTCTCTGTCATTGATTTTAGCAAG
NRC2 L34E F	CTT CAC CTG CGT TCG AAC TAC AGG ACT TGA ACG ACT TTA
NRC2 L34E R	TTA CAC CTG CTG AAG TTC ACT TTC TGC GGA GTC TTT GAC
NRC2 A72E F	CTT CAC CTG CGT TCG AGG AGG ACG CTA TCG ACA AAT TCG
NRC2 A72E R	TTA CAC CTG CTG AAC CTC ACT ATT CAC GAC AGT TTT GAT
NRC2 I113E F	CTT CAC CTG CGT TCG AAC GCG ACA AGG TCA AGG AGA TCA
NRC2 I113E R	TTA CAC CTG CTG AAG TTC GGT CTT AAT TTC CCC AGC CAC
NRC2 V117E F	CTT CAC CTG CGT TCG AGA AGG AGA TCA GAC TCA ACA ACG
NRC2 V117E R	TTA CAC CTG CTG AAT CTC CTT GTC GCG AAT GGT CTT AAT
NRC3 L38E F	CTT CAC CTG CTG ACG AAC TAC AAG ATC TGA ATG ATT TCA
NRC3 L38E R	TTA CAC CTG CTC CAG TTC ATT TTC AAC TTC ACC CTT TAT
NRC3 A76E F	CTT CAC CTG CTG ACG AGG AAG ATT CAA TTG ATA AGT TTG
NRC3 A76E R	TTA CAC CTG CTC CAC CTC ATC ATT TAC CAC TTT CCT TAT
NRC3 I118E F	CTT CAC CTG CTG ACG AAA GGG AAA GGG TGA AGG AAA TTC
NRC3 I118E R	TTA CAC CTG CTC CAT TTC AGT TTT AAT CTC ATC AGC AAC
NRC3 V122E F	CTT CAC CTG CTG ACG AGA AGG AAA TTC GCC AAA ATG ATG
NRC3 V122E R	TTA CAC CTG CTC CAT CTC CCT TTC CCT TAT AGT TTT AAT
R2 F	TTGGTCTCTAATGGCTGATGCCTTTCTATCATTTG
R2 R	TTGGTCTCAAAGCTCACAACATATAATTCCGCTT
R2 L34E F	CTTCACCTGCTGACGAGAGAAATGAGCTACTCTTCATAC
R2 L34E R	TTACACCTGCTTAGTCTCCCACTCAATTTCCTTTCTCAG
R2 V72E F	CTTCACCTGCTGACGAGGTTGCTATACTCGAGACTTACA
R2 V72E R	TTACACCTGCTTAGCCTCATCATTAGCAATAGAGTTGAT
R2 L113E F	CTTCACCTGCTGACGAGAAGCAACGAATCATGGATATCT
R2 L113E R	TTACACCTGCTTAGTCTCTGATTGGATCTCCTCGGCAAC
R2 I117E F	CTTCACCTGCTGACGAGATGGATATCTCTCGCAAACGAG
R2 I117E R	TTACACCTGCTTAGTCTCTCGTTGCTTGAGTGATTGGAT
Rpi-vnt1.1 F	TTGAAGACAACTCAAATGAATTATTGTGTTTACAAGACTTGGGCCGTT
Rpi-vnt1.1 R	TTGAAGACAACTCGAAGCTTATAGTACCTGTGATATTCTCAACTTTGC
Rpi-vnt1 L71E F	CTTCACCTGCTGACGAGCAGAGAGAAATGAGACACATTC
Rpi-vnt1 L71E R	TTACACCTGCTTAGGCTCCCAATCGATGTCCTCTTTCAA
Rpi-vnt1 V110E F	CTTCACCTGCTGACGAAGAGGATCTATTAGATGAGTTTC
Rpi-vnt1 V110E R	TTACACCTGCTTAGCTTCATCACCTGCCAGTTGTTGAAT
Rpi-vnt1 I147E F	CTTCACCTGCTGACGAAAAAAGAAGAGTTGCTGATATTG
Rpi-vnt1 I147E R	TTACACCTGCTTAGTTTCCTTCTCAATCTCCATAGCAAA
Rpi-vnt1 V151E F	CTTCACCTGCTGACGAAGCTGATATTGACCGTGTAAGGA
Rpi-vnt1 V151E R	TTACACCTGCTTAGCTTCTCTTCTTTTTATCTTCTCAAT
