## Supplementary material for "A hydrophobic core in the coiled-coil domain is essential for NRC resistosome function": Dataset EV2.xlsx

### Sheet: NRC3 sequences
Dataset S2. List of plasmids used in this study.
Sequence	Product	Antibiotic	Plasmid ID	Purpose	RE	Backbone plasmids	Comment	Publication
	pAGM9121	Spec		General L0 acceptor			General L0 acceptor addgene #51833	[1]
	pICH86988	Kan		Level 1 acceptor			addgene #48076	[1]
	pICSL86900OD	Kan		Level 1 acceptor			addgene #86178	[2]
	pICH47751	Carb		Level 1 , postion 3 acceptor			addgene #48002	[1]
	pICH47761	Carb		Level 1 , postion 4 acceptor			addgene #48003	[1]
	pICH47791	Carb		Level 1 , postion 7 acceptor			addgene #48006	[1]
AGTGAGGCACCTATCTCAGCGATCTGTCTATTTCGTTCATCCATAGTTGCCTGACTCCCCGTCGTGTAGATAACTACGATACGGGAGGGCTTACCATCTGGCCCCAGTGCTGCAATGATACCGCGAGAACCACGCTCACCGGCTCCAGATTTATCAGCAATAAACCAGCCAGCCGGAAGGGCCGAGCGCAGAAGTGGTCCTGCAACTTTATCCGCCTCCATCCAGTCTATTAATTGTTGCCGGGAAGCTAGAGTAAGTAGTTCGCCAGTTAATAGTTTGCGCAACGTTGTTGCCATTGCTACAGGCATCGTGGTGTCACGCTCGTCGTTTGGTATGGCTTCATTCAGCTCCGGTTCCCAACGATCAAGGCGAGTTACATGATCCCCCATGTTGTGCAAA…	AB_T7	Carb	BBF10K_003378	Level 0, promoter module		pOpen_build	Standford free module	Free gene
CGCTGAGGTGTCAATCGTCGGAGCCGCTGAGCAATAACTAGCATAACCCCTTGGGGCCTCTAAACGGGTCTTGAGGGGTTTTTTGCATGGTCATAGCTGTTTCCTGAGAGCTTGGCAGGTGATGACACACATTAACAAATTTCGTGAGGAGTCTCCAGAAGAATGCCATTAATTTCCATAGGCTCCGCCCCCCTGACGAGCATCACAAAAATCGACGCTCAAGTCAGAGGTGGCGAAACCCGACAGGACTATAAAGATACCAGGCGTTTCCCCCTGGAAGCTCCCTCGTGCGCTCTCCTGTTCCGACCCTGCCGCTTACCGGATACCTGTCCGCCTTTCTCCCTTCGGGAAGCGTGGCGCTTTCTCATAGCTCACGCTGTAGGTATCTCAGTTCGGTGT…	EF_T7term	Carb	BBF10K_003476	Level 0, terminator module		pOpen_build	Standford free module	Free gene
attaatcactctgtGGTCTCATACTGTTTATTTACAAGAGCGTACGGTTCAATCCCTGCCTCCCCTGTAAAACTACCCTTTGAAAACCTCTCTTTCTTAATCTTTTCTTTGTAATTCCAATGTGAGACCacgaagtggctcttcagtggacgaaagggcctcgtgatacgcctatttttataggttaatgtcatgataataatggtttcttagacgtcaggtggcacttttcggggaaatgtgcgcggaacccctatttgtttatttttctaaatacattcaaatatgtatccgctcatgagacaataaccctgataaatgcttcaataatattgaaaaaggaagagtatgcgctcacgcaactggtccagaaccttgaccgaacgcagcggtggtaac…	5'UTR CMV1 (Cucumber Mosaic Virus)17	Spec	pICH44222	Level 0, 5' UTR module			5' UTR module, addgene #50287	[1]
GGTCTCAAATGGAAAAACGAAAAGATAATGAAGAAGCAAACAACTCATTGGTATGTTATTTGATAGAGTGAACTGTAAAGTATTGAATTGTAGATATCATGTGGCTTTAAAAATTTGATATGTGTTATTTTGGCAGGAGTCATTTTCTGCTCTTCGCAAGGATGCTGCCAATGTTCTGGATTTCCTAGAGAGATTAAAGAATGAAGAAGATCAAAAGGCTGTTGATGTGGATCTGATTGAAAGCCTGAAATTGAAGCTGACATTTATTTGTACATATGTCCAGCTTTCTTATTCCGATTTGGAGAAGTTTGAAGATATAATGACTAGAAAAAGACAAGAGGTTGAGAATCTGCTTCAACCAATTTTGGATGATGATGGCAAAGACGTCGGGTGTAAATA…	Rpi-blb2	Spec	pCHW00002	Level 0, CDS module		pAGM9121	CDS module (domesticated, with intron)	This study
GGTCTCAGCTTGTCCTGCTTTAATGAGATATGCGAGAAGCCTATGATCGCATGATATTTGCTTTCAATTCTGTTGTGCACGTTGTAAAAAACCTGAGCATGTGTAGCTCAGATCCTTACCGCCGGTTTCGGTTCATTCTAATGAATATATCACCCGTTACTATCGTATTTTTATGAATAATATTCTCCGTTCAATTTACTGATTGTACCCTACTACTTATATGTACAATATTAAAATGAAAACAATATATTGTGCTGAATAGGTTTATAGCGACATCTATGATAGAGCGCCACAATAACAAACAATTGCGTTTTATTATTACAAATCCAATTTTAAAAAAAGCGGCAGAACCGGTCAAACCTAAAAGACTGATTACATAAATCTTATTCAAATTTCAAA…	OCS terminator module	Spec	pICH41432	Level 0, terminator module			OCS terminator module, addgene #50343	[2]
GGTCTCTTTCGGTGAGCAAGGGCGAGGAGCTGTTCACCGGGGTGGTGCCCATCCTGGTCGAGCTGGACGGCGACGTAAACGGCCACAAGTTCAGCGTGTCCGGCGAGGGCGAGGGCGATGCCACCTACGGCAAGCTGACCCTGAAGTTCATCTGCACCACCGGCAAGCTGCCCGTGCCCTGGCCCACCCTCGTGACCACCTTCAGCTACGGCGTGCAGTGCTTCAGCCGCTACCCCGACCACATGAAGCAGCACGACTTCTTCAAGTCCGCCATGCCCGAAGGCTACGTCCAGGAGCGCACCATCTTCTTCAAGGACGACGGCAACTACAAGACCCGCGCCGAGGTGAAGTTCGAGGGCGACACCCTGGTGAACCGCATCGAGCTGAAGGGCATCGACT…	GFP	Spec	pICSL50008	Level 0, C terminal tag module			C terminal tag module, addgene #50314	[2]
GGTCTCATTCGGAACAAAAGTTGATCTCTGAAGAGGACCTTGAGCAGAAATTGATCTCTGAGGAAGATCTTGAGCAGAAGCTTATCTCAGAGGAGGATTTGGAGCAAAAACTTATTTCTGAAGAGGACCTTTGAGCTTTGAGACC	myc	Spec	pICSL50010	Level 0, C terminal tag module			C terminal tag module, addgene #50310	[2]
aacatgtgagcaaaaggccagcaaaaggccaggaaccgtaaaaaggccgcgttgctggcgtttttccataggctccgcccccctgacgagcatcacaaaaatcgacgctcaagtcagaggtggcgaaacccgacaggactataaagataccaggcgtttccccctggaagctccctcgtgcgctctcctgttccgaccctgccgcttaccggatacctgtccgcctttctcccttcgggaagcgtggcgctttctcaatgctcacgctgtaggtatctcagttcggtgtaggtcgttcgctccaagctgggctgtgtgcacgaaccccccgttcagcccgaccgctgcgccttatccggtaactatcgtcttgagtccaacccggtaagacacgactta…	CTCA-myc	Spec	pCHW050058	Level 0, specialized C terminal tag module		pAGM9121	Modifie C-terminal tag to tag the NRC4 CC domain for in vitro translation	[3]
caagaagaagatcgcttggcctcgcgcgcagatcagttggaagaatttgtccattacgtgaaaggcgagatcaccaaggtagtcggcaaataatgtctagctagaaattcgttcaagccgacgccgcttcgcggcgcggcttaactcaagcgttagatgcactaagcacataattgctcacagccaaactatcaggtcaagtctgcttttattatttttaagcgtgcataataagccctacacaaattgggagatatatcatgctgtcagaccaagtttactcatatatactttagattgatttaaaacttcatttttaatttaaaaggatctaggtgaagatcctttttgataatctcatgaccaaaatcccttaacgtgagttttcgttccactgag…	pAGM9121-NRC4 WT CC	Spec	pCHW050024	Level 0 NRC4 module		pAGM9121	CC domain of NRC4	This study
cccttaacgtgagttttcgttccactgagcgtcagaccccgtagaaaagatcaaaggatcttcttgagatcctttttttctgcgcgtaatctgctgcttgcaaacaaaaaaaccaccgctaccagcggtggtttgtttgccggatcaagagctaccaactctttttccgaaggtaactggcttcagcagagcgcagataccaaatactgttcttctagtgtagccgtagttaggccaccacttcaagaactctgtagcaccgcctacatacctcgctctgctaatcctgttaccagtggctgctgccagtggcgataagtcgtgtcttaccgggttggactcaagacgatagttaccggataaggcgcagcggtcgggctgaacggggggttcgtgcac…	pAGM9121-NRC4 AAA CC	Spec	pCHW050035	Level 0 NRC4 module		pAGM9121	Ccdomain of NRC4 with L9/V10/L14 mutated to Alaine	This study
ggaagaatttgtccattacgtgaaaggcgagatcaccaaggtagtcggcaaataatgtctagctagaaattcgttcaagccgacgccgcttcgcggcgcggcttaactcaagcgttagatgcactaagcacataattgctcacagccaaactatcaggtcaagtctgcttttattatttttaagcgtgcataataagccctacacaaattgggagatatatcatgctgtcagaccaagtttactcatatatactttagattgatttaaaacttcatttttaatttaaaaggatctaggtgaagatcctttttgataatctcatgaccaaaatcccttaacgtgagttttcgttccactgagcgtcagaccccgtagaaaagatcaaaggatcttcttga…	pAGM9121-NRC4 Nb	Spec	pCHW050025	Level 0 NRC4 module		pAGM9121	Nb domain of NRC4	This study
ggaagaatttgtccattacgtgaaaggcgagatcaccaaggtagtcggcaaataatgtctagctagaaattcgttcaagccgacgccgcttcgcggcgcggcttaactcaagcgttagatgcactaagcacataattgctcacagccaaactatcaggtcaagtctgcttttattatttttaagcgtgcataataagccctacacaaattgggagatatatcatgctgtcagaccaagtttactcatatatactttagattgatttaaaacttcatttttaatttaaaaggatctaggtgaagatcctttttgataatctcatgaccaaaatcccttaacgtgagttttcgttccactgagcgtcagaccccgtagaaaagatcaaaggatcttcttga…	pAGM9121-NRC4 Nb D478V	Spec	pCHW050060	Level 0 NRC4 module		pAGM9121	Nb domain of NRC4 with D478V mutation to make it autoactive	This study
tactcatatatactttagattgatttaaaacttcatttttaatttaaaaggatctaggtgaagatcctttttgataatctcatgaccaaaatcccttaacgtgagttttcgttccactgagcgtcagaccccgtagaaaagatcaaaggatcttcttgagatcctttttttctgcgcgtaatctgctgcttgcaaacaaaaaaaccaccgctaccagcggtggtttgtttgccggatcaagagctaccaactctttttccgaaggtaactggcttcagcagagcgcagataccaaatactgttcttctagtgtagccgtagttaggccaccacttcaagaactctgtagcaccgcctacatacctcgctctgctaatcctgttaccagtggctgctgcc…	pAGM9121-NRC4 LRR	Spec	pCHW050026	Level 0 NRC4 module		pAGM9121	LRR domain of NRC4	This study
aatctcatgaccaaaatcccttaacgtgagttttcgttccactgagcgtcagaccccgtagaaaagatcaaaggatcttcttgagatcctttttttctgcgcgtaatctgctgcttgcaaacaaaaaaaccaccgctaccagcggtggtttgtttgccggatcaagagctaccaactctttttccgaaggtaactggcttcagcagagcgcagataccaaatactgttcttctagtgtagccgtagttaggccaccacttcaagaactctgtagcaccgcctacatacctcgctctgctaatcctgttaccagtggctgctgccagtggcgataagtcgtgtcttaccgggttggactcaagacgatagttaccggataaggcgcagcggtcgggctga…	pAGM9121 NRC2 WT CC	Spec	pCHW050041	Level 0 NRC2 module		pAGM9121	CC domain of NRC2	This study
gtgccgaggcacgaacccagtggacataagcctgttcggttcgtaagctgtaatgcaagtagcgtatgcgctcacgcaactggtccagaaccttgaccgaacgcagcggtggtaacggcgcagtggcggttttcatggcttgttatgactgtttttttggggtacagtctatgcctcgggcatccaagcagcaagcgcgttacgccgtgggtcgatgtttgatgttatggagcagcaacgatgttacgcagcagggcagtcgccctaaaacaaagttaaacatcatgggggaagcggtgatcgccgaagtatcgactcaactatcagaggtagttggcgtcatcgagcgccatctcgaaccgacgttgctggccgtacatttgtacggctccgcagtgg…	pAGM9121 NRC2 Nb	Spec	pCHW050042	Level 0 NRC2 module		pAGM9121	Nb domain of NRC2	This study
gtgccgaggcacgaacccagtggacataagcctgttcggttcgtaagctgtaatgcaagtagcgtatgcgctcacgcaactggtccagaaccttgaccgaacgcagcggtggtaacggcgcagtggcggttttcatggcttgttatgactgtttttttggggtacagtctatgcctcgggcatccaagcagcaagcgcgttacgccgtgggtcgatgtttgatgttatggagcagcaacgatgttacgcagcagggcagtcgccctaaaacaaagttaaacatcatgggggaagcggtgatcgccgaagtatcgactcaactatcagaggtagttggcgtcatcgagcgccatctcgaaccgacgttgctggccgtacatttgtacggctccgcagtgg…	pAGM9121 NRC2 LRR	Spec	pCHW050043	Level 0 NRC2 module		pAGM9121	LRR domain of NRC2	This study
	pTA-NRC3 CC	Carb	pCHW010006	Level 0 NRC3 module		pTA	CC domain of NRC3	[4]
	pTA-NRC3 Nb	Carb	pCHW010007	Level 0 NRC3 module		pTA	Nb domain of NRC3	[4]
	pTA-NRC3 LRR	Carb	pCHW010009	Level 0 NRC3 module		pTA	LRR domain of NRC3	[4]
accacgaagtgccgaggcacgaacccagtggacataagcctgttcggttcgtaagctgtaatgcaagtagcgtatgcgctcacgcaactggtccagaaccttgaccgaacgcagcggtggtaacggcgcagtggcggttttcatggcttgttatgactgtttttttggggtacagtctatgcctcgggcatccaagcagcaagcgcgttacgccgtgggtcgatgtttgatgttatggagcagcaacgatgttacgcagcagggcagtcgccctaaaacaaagttaaacatcatgggggaagcggtgatcgccgaagtatcgactcaactatcagaggtagttggcgtcatcgagcgccatctcgaaccgacgttgctggccgtacatttgtacggctc…	pAGM9121-Rpi-vnt1.1	Spec	pCHW050119	Level 0 CDS module		pAGM9121	CDS of Rpi-vnt1.1	This study
GTGGCACTTTTCGGGGAAATGTGCGCGGAACCCCTATTTGTTTATTTTTCTAAATACATTCAAATATGTATCCGCTCATGAGACAATAACCCTGATAAATGCTTCAATAATATTGAAAAAGGAAGAGTATGAGTATTCAACATTTCCGTGTCGCCCTTATTCCCTTTTTTGCGGCATTTTGCCTTCCTGTTTTTGCTCACCCAGAAACGCTGGTGAAAGTAAAAGATGCTGAAGATCAGTTGGGTGCACGAGTGGGTTACATCGAACTGGATCTCAACAGCGGTAAGATCCTTGAGAGTTTTCGCCCCGAAGAACGTTTTCCAATGATGAGCACTTTTAAAGTTCTGCTATGTGGCGCGGTATTATCCCGTATTGACGCCGGGCAAGAGCAACTCGGTC…	pTA-R2	Carb	pCHW050077	Level 0 CDS module		pTA	CDS of R2	This study
	pGG-NbZAR1 D481V	Spec	pCHW050067	Level 0 CDS module		pGG	CDS of NbZAR1 with D481V mutation to make ti autoactive	[6]
tcgcgcgtttcggtgatgacggtgaaaacctctgacacatgcagctcccggagacggtcacagcttgtctgtaagcggatgccgggagcagacaagcccgtcagggcgcgtcagcgggtgttggcgggtgtcggggctggcttaactatgcggcatcagagcagattgtactgagagtgcaccatatgcggtgtgaaataccgcacagatgcgtaaggagaaaataccgcatcaggcgccattcgccattcaggctgcgcaactgttgggaagggcgatcggtgcgggcctcttcgctattacgccagctggcgaaagggggatgtgctgcaaggcgattaagttgggtaacgccagggttttcccagtcacgacgttgtaaaacgacggccagagaat…	pUC57-AVR2	Kan	pCHW050078	Level 0 CDS module		pUC57-Kan	CDS of synthesis AVR2
	pICH86988-synNbNRC4-myc.1	Kan		Level1	BsaI	pICH86988	with 35S promoter and OCS terminator	This study
cgagttgcagggcgcgggctagatgggttgcgatggtcgtcttgcctgacccgcctttctggttaagtacagcgataaccttcatgcgttccccttgcgtatttgtttatttactcatcgcatcatatacgcagcgaccgcatgacgcaagctgttttactcaaatacacatcacctttttagacggcggcgctcggtttcttcagcggccaagctggccggccaggccgccagcttggcatcagacaaaccggccaggatttcatgcagccgcacggctgatgggctgcctgtatcgagtggtgattttgtgccgagctgccggtcggggagctgttggctggctggtggcaggatatattgtggtgtaaacaaattgacgcttagacaacttaataa…	pICH86988-NRC4 WT/L31E-Myc	Kan	pCHW051100	Level 1	BsaI	pICH86988	with 35S promoter and OCS terminator	This study
cgagttgcagggcgcgggctagatgggttgcgatggtcgtcttgcctgacccgcctttctggttaagtacagcgataaccttcatgcgttccccttgcgtatttgtttatttactcatcgcatcatatacgcagcgaccgcatgacgcaagctgttttactcaaatacacatcacctttttagacggcggcgctcggtttcttcagcggccaagctggccggccaggccgccagcttggcatcagacaaaccggccaggatttcatgcagccgcacggctgatgggctgcctgtatcgagtggtgattttgtgccgagctgccggtcggggagctgttggctggctggtggcaggatatattgtggtgtaaacaaattgacgcttagacaacttaataa…	pICH86988-NRC4 WT/L34E-Myc	Kan	pCHW051101	Level 1	BsaI	pICH86988	with 35S promoter and OCS terminator	This study
cgagttgcagggcgcgggctagatgggttgcgatggtcgtcttgcctgacccgcctttctggttaagtacagcgataaccttcatgcgttccccttgcgtatttgtttatttactcatcgcatcatatacgcagcgaccgcatgacgcaagctgttttactcaaatacacatcacctttttagacggcggcgctcggtttcttcagcggccaagctggccggccaggccgccagcttggcatcagacaaaccggccaggatttcatgcagccgcacggctgatgggctgcctgtatcgagtggtgattttgtgccgagctgccggtcggggagctgttggctggctggtggcaggatatattgtggtgtaaacaaattgacgcttagacaacttaataa…	pICH86988-NRC4 WT/V38E-Myc	Kan	pCHW051102	Level 1	BsaI	pICH86988	with 35S promoter and OCS terminator	This study
cgagttgcagggcgcgggctagatgggttgcgatggtcgtcttgcctgacccgcctttctggttaagtacagcgataaccttcatgcgttccccttgcgtatttgtttatttactcatcgcatcatatacgcagcgaccgcatgacgcaagctgttttactcaaatacacatcacctttttagacggcggcgctcggtttcttcagcggccaagctggccggccaggccgccagcttggcatcagacaaaccggccaggatttcatgcagccgcacggctgatgggctgcctgtatcgagtggtgattttgtgccgagctgccggtcggggagctgttggctggctggtggcaggatatattgtggtgtaaacaaattgacgcttagacaacttaataa…	pICH86988-NRC4 WT/L41E-Myc	Kan	pCHW051103	Level 1	BsaI	pICH86988	with 35S promoter and OCS terminator	This study
cgagttgcagggcgcgggctagatgggttgcgatggtcgtcttgcctgacccgcctttctggttaagtacagcgataaccttcatgcgttccccttgcgtatttgtttatttactcatcgcatcatatacgcagcgaccgcatgacgcaagctgttttactcaaatacacatcacctttttagacggcggcgctcggtttcttcagcggccaagctggccggccaggccgccagcttggcatcagacaaaccggccaggatttcatgcagccgcacggctgatgggctgcctgtatcgagtggtgattttgtgccgagctgccggtcggggagctgttggctggctggtggcaggatatattgtggtgtaaacaaattgacgcttagacaacttaataa…	pICH86988-NRC4 WT/F44E-Myc	Kan	pCHW051104	Level 1	BsaI	pICH86988	with 35S promoter and OCS terminator	This study
cgagttgcagggcgcgggctagatgggttgcgatggtcgtcttgcctgacccgcctttctggttaagtacagcgataaccttcatgcgttccccttgcgtatttgtttatttactcatcgcatcatatacgcagcgaccgcatgacgcaagctgttttactcaaatacacatcacctttttagacggcggcgctcggtttcttcagcggccaagctggccggccaggccgccagcttggcatcagacaaaccggccaggatttcatgcagccgcacggctgatgggctgcctgtatcgagtggtgattttgtgccgagctgccggtcggggagctgttggctggctggtggcaggatatattgtggtgtaaacaaattgacgcttagacaacttaataa…	pICH86988-NRC4 WT/L45E-Myc	Kan	pCHW051105	Level 1	BsaI	pICH86988	with 35S promoter and OCS terminator	This study
cgagttgcagggcgcgggctagatgggttgcgatggtcgtcttgcctgacccgcctttctggttaagtacagcgataaccttcatgcgttccccttgcgtatttgtttatttactcatcgcatcatatacgcagcgaccgcatgacgcaagctgttttactcaaatacacatcacctttttagacggcggcgctcggtttcttcagcggccaagctggccggccaggccgccagcttggcatcagacaaaccggccaggatttcatgcagccgcacggctgatgggctgcctgtatcgagtggtgattttgtgccgagctgccggtcggggagctgttggctggctggtggcaggatatattgtggtgtaaacaaattgacgcttagacaacttaataa…	pICH86988-NRC4 WT/L61E-Myc	Kan	pCHW051106	Level 1	BsaI	pICH86988	with 35S promoter and OCS terminator	This study
cgagttgcagggcgcgggctagatgggttgcgatggtcgtcttgcctgacccgcctttctggttaagtacagcgataaccttcatgcgttccccttgcgtatttgtttatttactcatcgcatcatatacgcagcgaccgcatgacgcaagctgttttactcaaatacacatcacctttttagacggcggcgctcggtttcttcagcggccaagctggccggccaggccgccagcttggcatcagacaaaccggccaggatttcatgcagccgcacggctgatgggctgcctgtatcgagtggtgattttgtgccgagctgccggtcggggagctgttggctggctggtggcaggatatattgtggtgtaaacaaattgacgcttagacaacttaataa…	pICH86988-NRC4 WT/V62E-Myc	Kan	pCHW051107	Level 1	BsaI	pICH86988	with 35S promoter and OCS terminator	This study
cgagttgcagggcgcgggctagatgggttgcgatggtcgtcttgcctgacccgcctttctggttaagtacagcgataaccttcatgcgttccccttgcgtatttgtttatttactcatcgcatcatatacgcagcgaccgcatgacgcaagctgttttactcaaatacacatcacctttttagacggcggcgctcggtttcttcagcggccaagctggccggccaggccgccagcttggcatcagacaaaccggccaggatttcatgcagccgcacggctgatgggctgcctgtatcgagtggtgattttgtgccgagctgccggtcggggagctgttggctggctggtggcaggatatattgtggtgtaaacaaattgacgcttagacaacttaataa…	pICH86988-NRC4 WT/I65E-Myc	Kan	pCHW051108	Level 1	BsaI	pICH86988	with 35S promoter and OCS terminator	This study
cgagttgcagggcgcgggctagatgggttgcgatggtcgtcttgcctgacccgcctttctggttaagtacagcgataaccttcatgcgttccccttgcgtatttgtttatttactcatcgcatcatatacgcagcgaccgcatgacgcaagctgttttactcaaatacacatcacctttttagacggcggcgctcggtttcttcagcggccaagctggccggccaggccgccagcttggcatcagacaaaccggccaggatttcatgcagccgcacggctgatgggctgcctgtatcgagtggtgattttgtgccgagctgccggtcggggagctgttggctggctggtggcaggatatattgtggtgtaaacaaattgacgcttagacaacttaataa…	pICH86988-NRC4 WT/V69E-Myc	Kan	pCHW051109	Level 1	BsaI	pICH86988	with 35S promoter and OCS terminator	This study
cgagttgcagggcgcgggctagatgggttgcgatggtcgtcttgcctgacccgcctttctggttaagtacagcgataaccttcatgcgttccccttgcgtatttgtttatttactcatcgcatcatatacgcagcgaccgcatgacgcaagctgttttactcaaatacacatcacctttttagacggcggcgctcggtttcttcagcggccaagctggccggccaggccgccagcttggcatcagacaaaccggccaggatttcatgcagccgcacggctgatgggctgcctgtatcgagtggtgattttgtgccgagctgccggtcggggagctgttggctggctggtggcaggatatattgtggtgtaaacaaattgacgcttagacaacttaataa…	pICH86988-NRC4 WT/A72E-Myc	Kan	pCHW051110	Level 1	BsaI	pICH86988	with 35S promoter and OCS terminator	This study
cgagttgcagggcgcgggctagatgggttgcgatggtcgtcttgcctgacccgcctttctggttaagtacagcgataaccttcatgcgttccccttgcgtatttgtttatttactcatcgcatcatatacgcagcgaccgcatgacgcaagctgttttactcaaatacacatcacctttttagacggcggcgctcggtttcttcagcggccaagctggccggccaggccgccagcttggcatcagacaaaccggccaggatttcatgcagccgcacggctgatgggctgcctgtatcgagtggtgattttgtgccgagctgccggtcggggagctgttggctggctggtggcaggatatattgtggtgtaaacaaattgacgcttagacaacttaataa…	pICH86988-NRC4 WT/V76E-Myc	Kan	pCHW051111	Level 1	BsaI	pICH86988	with 35S promoter and OCS terminator	This study
cgagttgcagggcgcgggctagatgggttgcgatggtcgtcttgcctgacccgcctttctggttaagtacagcgataaccttcatgcgttccccttgcgtatttgtttatttactcatcgcatcatatacgcagcgaccgcatgacgcaagctgttttactcaaatacacatcacctttttagacggcggcgctcggtttcttcagcggccaagctggccggccaggccgccagcttggcatcagacaaaccggccaggatttcatgcagccgcacggctgatgggctgcctgtatcgagtggtgattttgtgccgagctgccggtcggggagctgttggctggctggtggcaggatatattgtggtgtaaacaaattgacgcttagacaacttaataa…	pICH86988-NRC4 WT/V80E-Myc	Kan	pCHW051112	Level 1	BsaI	pICH86988	with 35S promoter and OCS terminator	This study
cgagttgcagggcgcgggctagatgggttgcgatggtcgtcttgcctgacccgcctttctggttaagtacagcgataaccttcatgcgttccccttgcgtatttgtttatttactcatcgcatcatatacgcagcgaccgcatgacgcaagctgttttactcaaatacacatcacctttttagacggcggcgctcggtttcttcagcggccaagctggccggccaggccgccagcttggcatcagacaaaccggccaggatttcatgcagccgcacggctgatgggctgcctgtatcgagtggtgattttgtgccgagctgccggtcggggagctgttggctggctggtggcaggatatattgtggtgtaaacaaattgacgcttagacaacttaataa…	pICH86988-NRC4 WT/V104E-Myc	Kan	pCHW051113	Level 1	BsaI	pICH86988	with 35S promoter and OCS terminator	This study
cgagttgcagggcgcgggctagatgggttgcgatggtcgtcttgcctgacccgcctttctggttaagtacagcgataaccttcatgcgttccccttgcgtatttgtttatttactcatcgcatcatatacgcagcgaccgcatgacgcaagctgttttactcaaatacacatcacctttttagacggcggcgctcggtttcttcagcggccaagctggccggccaggccgccagcttggcatcagacaaaccggccaggatttcatgcagccgcacggctgatgggctgcctgtatcgagtggtgattttgtgccgagctgccggtcggggagctgttggctggctggtggcaggatatattgtggtgtaaacaaattgacgcttagacaacttaataa…	pICH86988-NRC4 WT/V111E-Myc	Kan	pCHW051114	Level 1	BsaI	pICH86988	with 35S promoter and OCS terminator	This study
cgagttgcagggcgcgggctagatgggttgcgatggtcgtcttgcctgacccgcctttctggttaagtacagcgataaccttcatgcgttccccttgcgtatttgtttatttactcatcgcatcatatacgcagcgaccgcatgacgcaagctgttttactcaaatacacatcacctttttagacggcggcgctcggtttcttcagcggccaagctggccggccaggccgccagcttggcatcagacaaaccggccaggatttcatgcagccgcacggctgatgggctgcctgtatcgagtggtgattttgtgccgagctgccggtcggggagctgttggctggctggtggcaggatatattgtggtgtaaacaaattgacgcttagacaacttaataa…	pICH86988-NRC4 WT/I114E-Myc	Kan	pCHW051115	Level 1	BsaI	pICH86988	with 35S promoter and OCS terminator	This study
cgagttgcagggcgcgggctagatgggttgcgatggtcgtcttgcctgacccgcctttctggttaagtacagcgataaccttcatgcgttccccttgcgtatttgtttatttactcatcgcatcatatacgcagcgaccgcatgacgcaagctgttttactcaaatacacatcacctttttagacggcggcgctcggtttcttcagcggccaagctggccggccaggccgccagcttggcatcagacaaaccggccaggatttcatgcagccgcacggctgatgggctgcctgtatcgagtggtgattttgtgccgagctgccggtcggggagctgttggctggctggtggcaggatatattgtggtgtaaacaaattgacgcttagacaacttaataa…	pICH86988-NRC4 WT/V118E-Myc	Kan	pCHW051116	Level 1	BsaI	pICH86988	with 35S promoter and OCS terminator	This study
cgagttgcagggcgcgggctagatgggttgcgatggtcgtcttgcctgacccgcctttctggttaagtacagcgataaccttcatgcgttccccttgcgtatttgtttatttactcatcgcatcatatacgcagcgaccgcatgacgcaagctgttttactcaaatacacatcacctttttagacggcggcgctcggtttcttcagcggccaagctggccggccaggccgccagcttggcatcagacaaaccggccaggatttcatgcagccgcacggctgatgggctgcctgtatcgagtggtgattttgtgccgagctgccggtcggggagctgttggctggctggtggcaggatatattgtggtgtaaacaaattgacgcttagacaacttaataa…	pICH86988-NRC4 WT/L121E-Myc	Kan	pCHW051117	Level 1	BsaI	pICH86988	with 35S promoter and OCS terminator	This study
cgagttgcagggcgcgggctagatgggttgcgatggtcgtcttgcctgacccgcctttctggttaagtacagcgataaccttcatgcgttccccttgcgtatttgtttatttactcatcgcatcatatacgcagcgaccgcatgacgcaagctgttttactcaaatacacatcacctttttagacggcggcgctcggtttcttcagcggccaagctggccggccaggccgccagcttggcatcagacaaaccggccaggatttcatgcagccgcacggctgatgggctgcctgtatcgagtggtgattttgtgccgagctgccggtcggggagctgttggctggctggtggcaggatatattgtggtgtaaacaaattgacgcttagacaacttaataa…	pICH86988-NRC4 WT/L128E-Myc	Kan	pCHW051118	Level 1	BsaI	pICH86988	with 35S promoter and OCS terminator	This study
gtcctgctttaatgagatatgcgagaagcctatgatcgcatgatatttgctttcaattctgttgtgcacgttgtaaaaaacctgagcatgtgtagctcagatccttaccgccggtttcggttcattctaatgaatatatcacccgttactatcgtatttttatgaataatattctccgttcaatttactgattgtaccctactacttatatgtacaatattaaaatgaaaacaatatattgtgctgaataggtttatagcgacatctatgatagagcgccacaataacaaacaattgcgttttattattacaaatccaattttaaaaaaagcggcagaaccggtcaaacctaaaagactgattacataaatcttattcaaatttcaaaagtgccccagg…	pICH86988-NRC4 WT/D478V-Myc	Kan	pCHW051161	Level 1	BsaI	pICH86988	with 35S promoter and OCS terminator	This study
gtcctgctttaatgagatatgcgagaagcctatgatcgcatgatatttgctttcaattctgttgtgcacgttgtaaaaaacctgagcatgtgtagctcagatccttaccgccggtttcggttcattctaatgaatatatcacccgttactatcgtatttttatgaataatattctccgttcaatttactgattgtaccctactacttatatgtacaatattaaaatgaaaacaatatattgtgctgaataggtttatagcgacatctatgatagagcgccacaataacaaacaattgcgttttattattacaaatccaattttaaaaaaagcggcagaaccggtcaaacctaaaagactgattacataaatcttattcaaatttcaaaagtgccccagg…	pICH86988-NRC4 WT/L34E/D478V-Myc	Kan	pCHW051162	Level 1	BsaI	pICH86988	with 35S promoter and OCS terminator	This study
gtcctgctttaatgagatatgcgagaagcctatgatcgcatgatatttgctttcaattctgttgtgcacgttgtaaaaaacctgagcatgtgtagctcagatccttaccgccggtttcggttcattctaatgaatatatcacccgttactatcgtatttttatgaataatattctccgttcaatttactgattgtaccctactacttatatgtacaatattaaaatgaaaacaatatattgtgctgaataggtttatagcgacatctatgatagagcgccacaataacaaacaattgcgttttattattacaaatccaattttaaaaaaagcggcagaaccggtcaaacctaaaagactgattacataaatcttattcaaatttcaaaagtgccccagg…	pICH86988-NRC4 WT/F44E/D478V-Myc	Kan	pCHW051163	Level 1	BsaI	pICH86988	with 35S promoter and OCS terminator	This study
gtcctgctttaatgagatatgcgagaagcctatgatcgcatgatatttgctttcaattctgttgtgcacgttgtaaaaaacctgagcatgtgtagctcagatccttaccgccggtttcggttcattctaatgaatatatcacccgttactatcgtatttttatgaataatattctccgttcaatttactgattgtaccctactacttatatgtacaatattaaaatgaaaacaatatattgtgctgaataggtttatagcgacatctatgatagagcgccacaataacaaacaattgcgttttattattacaaatccaattttaaaaaaagcggcagaaccggtcaaacctaaaagactgattacataaatcttattcaaatttcaaaagtgccccagg…	pICH86988-NRC4 WT/A72E/D478V-Myc	Kan	pCHW051164	Level 1	BsaI	pICH86988	with 35S promoter and OCS terminator	This study
gtcctgctttaatgagatatgcgagaagcctatgatcgcatgatatttgctttcaattctgttgtgcacgttgtaaaaaacctgagcatgtgtagctcagatccttaccgccggtttcggttcattctaatgaatatatcacccgttactatcgtatttttatgaataatattctccgttcaatttactgattgtaccctactacttatatgtacaatattaaaatgaaaacaatatattgtgctgaataggtttatagcgacatctatgatagagcgccacaataacaaacaattgcgttttattattacaaatccaattttaaaaaaagcggcagaaccggtcaaacctaaaagactgattacataaatcttattcaaatttcaaaagtgccccagg…	pICH86988-NRC4 WT/I114E/D478V-Myc	Kan	pCHW051165	Level 1	BsaI	pICH86988	with 35S promoter and OCS terminator	This study
gtcctgctttaatgagatatgcgagaagcctatgatcgcatgatatttgctttcaattctgttgtgcacgttgtaaaaaacctgagcatgtgtagctcagatccttaccgccggtttcggttcattctaatgaatatatcacccgttactatcgtatttttatgaataatattctccgttcaatttactgattgtaccctactacttatatgtacaatattaaaatgaaaacaatatattgtgctgaataggtttatagcgacatctatgatagagcgccacaataacaaacaattgcgttttattattacaaatccaattttaaaaaaagcggcagaaccggtcaaacctaaaagactgattacataaatcttattcaaatttcaaaagtgccccagg…	pICH86988-NRC4 WT/V118E/D478V-Myc	Kan	pCHW051166	Level 1	BsaI	pICH86988	with 35S promoter and OCS terminator	This study
gtcctgctttaatgagatatgcgagaagcctatgatcgcatgatatttgctttcaattctgttgtgcacgttgtaaaaaacctgagcatgtgtagctcagatccttaccgccggtttcggttcattctaatgaatatatcacccgttactatcgtatttttatgaataatattctccgttcaatttactgattgtaccctactacttatatgtacaatattaaaatgaaaacaatatattgtgctgaataggtttatagcgacatctatgatagagcgccacaataacaaacaattgcgttttattattacaaatccaattttaaaaaaagcggcagaaccggtcaaacctaaaagactgattacataaatcttattcaaatttcaaaagtgccccagg…	pICH86988-NRC4 WT/L121E/D478V-Myc	Kan	pCHW051167	Level 1	BsaI	pICH86988	with 35S promoter and OCS terminator	This study
gtcctgctttaatgagatatgcgagaagcctatgatcgcatgatatttgctttcaattctgttgtgcacgttgtaaaaaacctgagcatgtgtagctcagatccttaccgccggtttcggttcattctaatgaatatatcacccgttactatcgtatttttatgaataatattctccgttcaatttactgattgtaccctactacttatatgtacaatattaaaatgaaaacaatatattgtgctgaataggtttatagcgacatctatgatagagcgccacaataacaaacaattgcgttttattattacaaatccaattttaaaaaaagcggcagaaccggtcaaacctaaaagactgattacataaatcttattcaaatttcaaaagtgccccagg…	pICH86988-NRC4 WT/L128E/D478V-Myc	Kan	pCHW051168	Level 1	BsaI	pICH86988	with 35S promoter and OCS terminator	This study
cgagttgcagggcgcgggctagatgggttgcgatggtcgtcttgcctgacccgcctttctggttaagtacagcgataaccttcatgcgttccccttgcgtatttgtttatttactcatcgcatcatatacgcagcgaccgcatgacgcaagctgttttactcaaatacacatcacctttttagacggcggcgctcggtttcttcagcggccaagctggccggccaggccgccagcttggcatcagacaaaccggccaggatttcatgcagccgcacggctgatgggctgcctgtatcgagtggtgattttgtgccgagctgccggtcggggagctgttggctggctggtggcaggatatattgtggtgtaaacaaattgacgcttagacaacttaataa…	pICH86988-NRC4 AAA-Myc	Kan	pCHW051004	Level 1	BsaI	pICH86988	with 35S promoter and OCS terminator	This study
cgagttgcagggcgcgggctagatgggttgcgatggtcgtcttgcctgacccgcctttctggttaagtacagcgataaccttcatgcgttccccttgcgtatttgtttatttactcatcgcatcatatacgcagcgaccgcatgacgcaagctgttttactcaaatacacatcacctttttagacggcggcgctcggtttcttcagcggccaagctggccggccaggccgccagcttggcatcagacaaaccggccaggatttcatgcagccgcacggctgatgggctgcctgtatcgagtggtgattttgtgccgagctgccggtcggggagctgttggctggctggtggcaggatatattgtggtgtaaacaaattgacgcttagacaacttaataa…	pICH86988-NRC4 AAA/L34E-Myc	Kan	pCHW051119	Level 1	BsaI	pICH86988	with 35S promoter and OCS terminator	This study
cgagttgcagggcgcgggctagatgggttgcgatggtcgtcttgcctgacccgcctttctggttaagtacagcgataaccttcatgcgttccccttgcgtatttgtttatttactcatcgcatcatatacgcagcgaccgcatgacgcaagctgttttactcaaatacacatcacctttttagacggcggcgctcggtttcttcagcggccaagctggccggccaggccgccagcttggcatcagacaaaccggccaggatttcatgcagccgcacggctgatgggctgcctgtatcgagtggtgattttgtgccgagctgccggtcggggagctgttggctggctggtggcaggatatattgtggtgtaaacaaattgacgcttagacaacttaataa…	pICH86988-NRC4 AAA/A72E-Myc	Kan	pCHW051120	Level 1	BsaI	pICH86988	with 35S promoter and OCS terminator	This study
cgagttgcagggcgcgggctagatgggttgcgatggtcgtcttgcctgacccgcctttctggttaagtacagcgataaccttcatgcgttccccttgcgtatttgtttatttactcatcgcatcatatacgcagcgaccgcatgacgcaagctgttttactcaaatacacatcacctttttagacggcggcgctcggtttcttcagcggccaagctggccggccaggccgccagcttggcatcagacaaaccggccaggatttcatgcagccgcacggctgatgggctgcctgtatcgagtggtgattttgtgccgagctgccggtcggggagctgttggctggctggtggcaggatatattgtggtgtaaacaaattgacgcttagacaacttaataa…	pICH86988-NRC4 AAA/I114E-Myc	Kan	pCHW051121	Level 1	BsaI	pICH86988	with 35S promoter and OCS terminator	This study
cgagttgcagggcgcgggctagatgggttgcgatggtcgtcttgcctgacccgcctttctggttaagtacagcgataaccttcatgcgttccccttgcgtatttgtttatttactcatcgcatcatatacgcagcgaccgcatgacgcaagctgttttactcaaatacacatcacctttttagacggcggcgctcggtttcttcagcggccaagctggccggccaggccgccagcttggcatcagacaaaccggccaggatttcatgcagccgcacggctgatgggctgcctgtatcgagtggtgattttgtgccgagctgccggtcggggagctgttggctggctggtggcaggatatattgtggtgtaaacaaattgacgcttagacaacttaataa…	pICH86988-NRC4 AAAV118E-Myc	Kan	pCHW051122	Level 1	BsaI	pICH86988	with 35S promoter and OCS terminator	This study
AATGGCAGATGCAGTAGTGAATTTTGAAGCGGAGAACCTGGCACAGCTATTAACTGATAACGTAAAGCTGATCGGAAGTGCAAAGGGAGAGTTAGAGAATCTGCTGAAAGAAGTTCAACACCTAAAAGGCTTCTTAGATGACGCAGCTAAGCTGCCAAGCGACAGCGAACAGTGGAAAGTGTTGGTGGAGGAGATACAAAAAACGGTACATACCGCAGAGGATGCTGTTGATAAGTTTGTGGTTCAGGCGAAGCTGCACAAAGAGAAAAATAAAATGGCAAGAATTTTGGATGTGGGTCATCTGGCTACAGTCAGGAATCTTGCAGCTGAGGTCAAAGGAATTCATGACCAAGTCAAGGAACTTCGCCTAAACAATCAAGCTCTTCAAGCACGCCCAAC…	pICH86988-NRC4 AAA-GFP	Kan	pCHW051026	Level 1	BsaI	pICH86988	with 35S promoter and OCS terminator	This study
AATGGCAGATGCAGTAGTGAATTTTGAAGCGGAGAACCTGGCACAGCTATTAACTGATAACGTAAAGCTGATCGGAAGTGCAAAGGGAGAGTTAGAGAATGAGCTGAAAGAAGTTCAACACCTAAAAGGCTTCTTAGATGACGCAGCTAAGCTGCCAAGCGACAGCGAACAGTGGAAAGTGTTGGTGGAGGAGATACAAAAAACGGTACATACCGCAGAGGATGCTGTTGATAAGTTTGTGGTTCAGGCGAAGCTGCACAAAGAGAAAAATAAAATGGCAAGAATTTTGGATGTGGGTCATCTGGCTACAGTCAGGAATCTTGCAGCTGAGGTCAAAGGAATTCATGACCAAGTCAAGGAACTTCGCCTAAACAATCAAGCTCTTCAAGCACGCCCAAC…	pICH86988-NRC4 AAA/L34E-GFP	Kan	pCHW051088	Level 1	BsaI	pICH86988	with 35S promoter and OCS terminator	This study
AATGGCAGATGCAGTAGTGAATTTTGAAGCGGAGAACCTGGCACAGCTATTAACTGATAACGTAAAGCTGATCGGAAGTGCAAAGGGAGAGTTAGAGAATCTGCTGAAAGAAGTTCAACACCTAAAAGGCTTCTTAGATGACGCAGCTAAGCTGCCAAGCGACAGCGAACAGTGGAAAGTGTTGGTGGAGGAGATACAAAAAACGGTACATACCGAAGAGGATGCTGTTGATAAGTTTGTGGTTCAGGCGAAGCTGCACAAAGAGAAAAATAAAATGGCAAGAATTTTGGATGTGGGTCATCTGGCTACAGTCAGGAATCTTGCAGCTGAGGTCAAAGGAATTCATGACCAAGTCAAGGAACTTCGCCTAAACAATCAAGCTCTTCAAGCACGCCCAAC…	pICH86988-NRC4 AAA/A72E-GFP	Kan	pCHW051089	Level 1	BsaI	pICH86988	with 35S promoter and OCS terminator	This study
AATGGCAGATGCAGTAGTGAATTTTGAAGCGGAGAACCTGGCACAGCTATTAACTGATAACGTAAAGCTGATCGGAAGTGCAAAGGGAGAGTTAGAGAATCTGCTGAAAGAAGTTCAACACCTAAAAGGCTTCTTAGATGACGCAGCTAAGCTGCCAAGCGACAGCGAACAGTGGAAAGTGTTGGTGGAGGAGATACAAAAAACGGTACATACCGCAGAGGATGCTGTTGATAAGTTTGTGGTTCAGGCGAAGCTGCACAAAGAGAAAAATAAAATGGCAAGAATTTTGGATGTGGGTCATCTGGCTACAGTCAGGAATCTTGCAGCTGAGGTCAAAGGAGAGCATGACCAAGTCAAGGAACTTCGCCTAAACAATCAAGCTCTTCAAGCACGCCCAAC…	pICH86988-NRC4 AAA/I114E-GFP	Kan	pCHW051090	Level 1	BsaI	pICH86988	with 35S promoter and OCS terminator	This study
AATGGCAGATGCAGTAGTGAATTTTGAAGCGGAGAACCTGGCACAGCTATTAACTGATAACGTAAAGCTGATCGGAAGTGCAAAGGGAGAGTTAGAGAATCTGCTGAAAGAAGTTCAACACCTAAAAGGCTTCTTAGATGACGCAGCTAAGCTGCCAAGCGACAGCGAACAGTGGAAAGTGTTGGTGGAGGAGATACAAAAAACGGTACATACCGCAGAGGATGCTGTTGATAAGTTTGTGGTTCAGGCGAAGCTGCACAAAGAGAAAAATAAAATGGCAAGAATTTTGGATGTGGGTCATCTGGCTACAGTCAGGAATCTTGCAGCTGAGGTCAAAGGAATTCATGACCAAGAGAAGGAACTTCGCCTAAACAATCAAGCTCTTCAAGCACGCCCAAC…	pICH86988-NRC4 AAA/V118E-GFP	Kan	pCHW051091	Level 1	BsaI	pICH86988	with 35S promoter and OCS terminator	This study
tgcggagtgcatcaggctctttcactccatcgacatatcggattgtccctatacgaatagcttagacagccgcttagccgaattggattacttactgaataacgatctggccgatgtggattgcgaaaactgggaagaggacactccatttaaagatccgcgcgagctgtatgattttttaaagacggaaaagcccgaagaggaacttgtcttttcccacggcgacctgggagacagcaacatctttgtgaaagatggcaaagtaagtggctttattgatcttgggagaagcggcagggcggacaagtggtatgacattgccttctgcgtccggtcgctcagggaggatatcggggaagaacagtatgtcgagctattttttgacttactggggatcaa…	pICSL86900OD-NRC4 AAA CC-Myc-T7	Kan	pCHW051065	Level 1	BsaI	pICSL86900OD	with T7 promoter and T7 terminator	This study
tgcggagtgcatcaggctctttcactccatcgacatatcggattgtccctatacgaatagcttagacagccgcttagccgaattggattacttactgaataacgatctggccgatgtggattgcgaaaactgggaagaggacactccatttaaagatccgcgcgagctgtatgattttttaaagacggaaaagcccgaagaggaacttgtcttttcccacggcgacctgggagacagcaacatctttgtgaaagatggcaaagtaagtggctttattgatcttgggagaagcggcagggcggacaagtggtatgacattgccttctgcgtccggtcgctcagggaggatatcggggaagaacagtatgtcgagctattttttgacttactggggatcaa…	pICSL86900OD-NRC4 AAA/L34E CC-Myc-T7	Kan	pCHW051123	Level 1	BsaI	pICSL86900OD	with T7 promoter and T7 terminator	This study
tgcggagtgcatcaggctctttcactccatcgacatatcggattgtccctatacgaatagcttagacagccgcttagccgaattggattacttactgaataacgatctggccgatgtggattgcgaaaactgggaagaggacactccatttaaagatccgcgcgagctgtatgattttttaaagacggaaaagcccgaagaggaacttgtcttttcccacggcgacctgggagacagcaacatctttgtgaaagatggcaaagtaagtggctttattgatcttgggagaagcggcagggcggacaagtggtatgacattgccttctgcgtccggtcgctcagggaggatatcggggaagaacagtatgtcgagctattttttgacttactggggatcaa…	pICSL86900OD-NRC4 AAA/A72E CC-Myc-T7	Kan	pCHW051124	Level 1	BsaI	pICSL86900OD	with T7 promoter and T7 terminator	This study
tgcggagtgcatcaggctctttcactccatcgacatatcggattgtccctatacgaatagcttagacagccgcttagccgaattggattacttactgaataacgatctggccgatgtggattgcgaaaactgggaagaggacactccatttaaagatccgcgcgagctgtatgattttttaaagacggaaaagcccgaagaggaacttgtcttttcccacggcgacctgggagacagcaacatctttgtgaaagatggcaaagtaagtggctttattgatcttgggagaagcggcagggcggacaagtggtatgacattgccttctgcgtccggtcgctcagggaggatatcggggaagaacagtatgtcgagctattttttgacttactggggatcaa…	pICSL86900OD-NRC4 AAA/I114E CC-Myc-T7	Kan	pCHW051125	Level 1	BsaI	pICSL86900OD	with T7 promoter and T7 terminator	This study
tgcggagtgcatcaggctctttcactccatcgacatatcggattgtccctatacgaatagcttagacagccgcttagccgaattggattacttactgaataacgatctggccgatgtggattgcgaaaactgggaagaggacactccatttaaagatccgcgcgagctgtatgattttttaaagacggaaaagcccgaagaggaacttgtcttttcccacggcgacctgggagacagcaacatctttgtgaaagatggcaaagtaagtggctttattgatcttgggagaagcggcagggcggacaagtggtatgacattgccttctgcgtccggtcgctcagggaggatatcggggaagaacagtatgtcgagctattttttgacttactggggatcaa…	pICSL86900OD-NRC4 AAA/V118E CC-Myc-T7	Kan	pCHW051126	Level 1	BsaI	pICSL86900OD	with T7 promoter and T7 terminator	This study
tgcggagtgcatcaggctctttcactccatcgacatatcggattgtccctatacgaatagcttagacagccgcttagccgaattggattacttactgaataacgatctggccgatgtggattgcgaaaactgggaagaggacactccatttaaagatccgcgcgagctgtatgattttttaaagacggaaaagcccgaagaggaacttgtcttttcccacggcgacctgggagacagcaacatctttgtgaaagatggcaaagtaagtggctttattgatcttgggagaagcggcagggcggacaagtggtatgacattgccttctgcgtccggtcgctcagggaggatatcggggaagaacagtatgtcgagctattttttgacttactggggatcaa…	pICSL86900OD-NRC4 AAA/F44E CC-Myc-T7	Kan	pCHW051127	Level 1	BsaI	pICSL86900OD	with T7 promoter and T7 terminator	This study
tgcggagtgcatcaggctctttcactccatcgacatatcggattgtccctatacgaatagcttagacagccgcttagccgaattggattacttactgaataacgatctggccgatgtggattgcgaaaactgggaagaggacactccatttaaagatccgcgcgagctgtatgattttttaaagacggaaaagcccgaagaggaacttgtcttttcccacggcgacctgggagacagcaacatctttgtgaaagatggcaaagtaagtggctttattgatcttgggagaagcggcagggcggacaagtggtatgacattgccttctgcgtccggtcgctcagggaggatatcggggaagaacagtatgtcgagctattttttgacttactggggatcaa…	pICSL86900OD-NRC4 AAA/L128E CC-Myc-T7	Kan	pCHW051128	Level 1	BsaI	pICSL86900OD	with T7 promoter and T7 terminator	This study
gtcctgctttaatgagatatgcgagaagcctatgatcgcatgatatttgctttcaattctgttgtgcacgttgtaaaaaacctgagcatgtgtagctcagatccttaccgccggtttcggttcattctaatgaatatatcacccgttactatcgtatttttatgaataatattctccgttcaatttactgattgtaccctactacttatatgtacaatattaaaatgaaaacaatatattgtgctgaataggtttatagcgacatctatgatagagcgccacaataacaaacaattgcgttttattattacaaatccaattttaaaaaaagcggcagaaccggtcaaacctaaaagactgattacataaatcttattcaaatttcaaaagtgccccagg…	pICH86988 R2	Kan	pCHW051098	Level 1	BsaI	pICH86988	with 35S promoter and OCS terminator	This study
gtcctgctttaatgagatatgcgagaagcctatgatcgcatgatatttgctttcaattctgttgtgcacgttgtaaaaaacctgagcatgtgtagctcagatccttaccgccggtttcggttcattctaatgaatatatcacccgttactatcgtatttttatgaataatattctccgttcaatttactgattgtaccctactacttatatgtacaatattaaaatgaaaacaatatattgtgctgaataggtttatagcgacatctatgatagagcgccacaataacaaacaattgcgttttattattacaaatccaattttaaaaaaagcggcagaaccggtcaaacctaaaagactgattacataaatcttattcaaatttcaaaagtgccccagg…	pICH86988 R2 L34E	Kan	pCHW051153	Level 1	BsaI	pICH86988	with 35S promoter and OCS terminator	This study
gtcctgctttaatgagatatgcgagaagcctatgatcgcatgatatttgctttcaattctgttgtgcacgttgtaaaaaacctgagcatgtgtagctcagatccttaccgccggtttcggttcattctaatgaatatatcacccgttactatcgtatttttatgaataatattctccgttcaatttactgattgtaccctactacttatatgtacaatattaaaatgaaaacaatatattgtgctgaataggtttatagcgacatctatgatagagcgccacaataacaaacaattgcgttttattattacaaatccaattttaaaaaaagcggcagaaccggtcaaacctaaaagactgattacataaatcttattcaaatttcaaaagtgccccagg…	pICH86988 R2 V72E	Kan	pCHW051154	Level 1	BsaI	pICH86988	with 35S promoter and OCS terminator	This study
gtcctgctttaatgagatatgcgagaagcctatgatcgcatgatatttgctttcaattctgttgtgcacgttgtaaaaaacctgagcatgtgtagctcagatccttaccgccggtttcggttcattctaatgaatatatcacccgttactatcgtatttttatgaataatattctccgttcaatttactgattgtaccctactacttatatgtacaatattaaaatgaaaacaatatattgtgctgaataggtttatagcgacatctatgatagagcgccacaataacaaacaattgcgttttattattacaaatccaattttaaaaaaagcggcagaaccggtcaaacctaaaagactgattacataaatcttattcaaatttcaaaagtgccccagg…	pICH86988 R2 L113E	Kan	pCHW051155	Level 1	BsaI	pICH86988	with 35S promoter and OCS terminator	This study
gtcctgctttaatgagatatgcgagaagcctatgatcgcatgatatttgctttcaattctgttgtgcacgttgtaaaaaacctgagcatgtgtagctcagatccttaccgccggtttcggttcattctaatgaatatatcacccgttactatcgtatttttatgaataatattctccgttcaatttactgattgtaccctactacttatatgtacaatattaaaatgaaaacaatatattgtgctgaataggtttatagcgacatctatgatagagcgccacaataacaaacaattgcgttttattattacaaatccaattttaaaaaaagcggcagaaccggtcaaacctaaaagactgattacataaatcttattcaaatttcaaaagtgccccagg…	pICH86988 R2 V117E	Kan	pCHW051156	Level 1	BsaI	pICH86988	with 35S promoter and OCS terminator	This study
cgtcatagagcatcggaacgaaaaaatctggttgctcgtcgcccttgggcggcttcctaatcgacggcgcaccggctgccggcggttgccgggattctttgcggattcgatcagcggccgcttgccacgattcaccggggcgtgcttctgcctcgatgcgttgccgctgggcggcctgcgcggccttcaacttctccaccaggtcatcacccagcgccgcgccgatttgtaccgggccggatggtttgcgaccgtcacgccgattcctcgggcttgggggttccagtgccattgcagggccggcagacaacccagccgcttacgcctggccaaccgcccgttcctccacacatggggcattccacggcgtcggtgcctggttgttcttgattttccatg…	pICH86988-NbZAR1 D481V-Myc	Kan	pCHW051083	Level 1	BsaI	pICH86988	with 35S promoter and OCS terminator	This study
cgtcatagagcatcggaacgaaaaaatctggttgctcgtcgcccttgggcggcttcctaatcgacggcgcaccggctgccggcggttgccgggattctttgcggattcgatcagcggccgcttgccacgattcaccggggcgtgcttctgcctcgatgcgttgccgctgggcggcctgcgcggccttcaacttctccaccaggtcatcacccagcgccgcgccgatttgtaccgggccggatggtttgcgaccgtcacgccgattcctcgggcttgggggttccagtgccattgcagggccggcagacaacccagccgcttacgcctggccaaccgcccgttcctccacacatggggcattccacggcgtcggtgcctggttgttcttgattttccatg…	pICH86988-NbZAR1 L34E/D481V-Myc	Kan	pCHW051157	Level 1	BsaI	pICH86988	with 35S promoter and OCS terminator	This study
cgtcatagagcatcggaacgaaaaaatctggttgctcgtcgcccttgggcggcttcctaatcgacggcgcaccggctgccggcggttgccgggattctttgcggattcgatcagcggccgcttgccacgattcaccggggcgtgcttctgcctcgatgcgttgccgctgggcggcctgcgcggccttcaacttctccaccaggtcatcacccagcgccgcgccgatttgtaccgggccggatggtttgcgaccgtcacgccgattcctcgggcttgggggttccagtgccattgcagggccggcagacaacccagccgcttacgcctggccaaccgcccgttcctccacacatggggcattccacggcgtcggtgcctggttgttcttgattttccatg…	pICH86988-NbZAR1 A72E/D481V-Myc	Kan	pCHW051158	Level 1	BsaI	pICH86988	with 35S promoter and OCS terminator	This study
cgtcatagagcatcggaacgaaaaaatctggttgctcgtcgcccttgggcggcttcctaatcgacggcgcaccggctgccggcggttgccgggattctttgcggattcgatcagcggccgcttgccacgattcaccggggcgtgcttctgcctcgatgcgttgccgctgggcggcctgcgcggccttcaacttctccaccaggtcatcacccagcgccgcgccgatttgtaccgggccggatggtttgcgaccgtcacgccgattcctcgggcttgggggttccagtgccattgcagggccggcagacaacccagccgcttacgcctggccaaccgcccgttcctccacacatggggcattccacggcgtcggtgcctggttgttcttgattttccatg…	pICH86988-NbZAR1 I111E/D481V-Myc	Kan	pCHW051159	Level 1	BsaI	pICH86988	with 35S promoter and OCS terminator	This study
cgtcatagagcatcggaacgaaaaaatctggttgctcgtcgcccttgggcggcttcctaatcgacggcgcaccggctgccggcggttgccgggattctttgcggattcgatcagcggccgcttgccacgattcaccggggcgtgcttctgcctcgatgcgttgccgctgggcggcctgcgcggccttcaacttctccaccaggtcatcacccagcgccgcgccgatttgtaccgggccggatggtttgcgaccgtcacgccgattcctcgggcttgggggttccagtgccattgcagggccggcagacaacccagccgcttacgcctggccaaccgcccgttcctccacacatggggcattccacggcgtcggtgcctggttgttcttgattttccatg…	pICH86988-NbZAR1 I115E/D481V-Myc	Kan	pCHW051160	Level 1	BsaI	pICH86988	with 35S promoter and OCS terminator	This study
gcacgaagtcggctgccttgatcgcggacacagccaagtccgccgcctggggcgctccgtcgatcactacgaagtcgcgccggccgatggccttcacgtcgcggtcaatcgtcgggcggtcgatgccgacaacggttagcggttgatcttcccgcacggccgcccaatcgcgggcactgccctggggatcggaatcgactaacagaacatcggccccggcgagttgcagggcgcgggctagatgggttgcgatggtcgtcttgcctgacccgcctttctggttaagtacagcgataaccttcatgcgttccccttgcgtatttgtttatttactcatcgcatcatatacgcagcgaccgcatgacgcaagctgttttactcaaatacacatcacctttt…	pICH86988 NRC2 -Myc	Kan	pCHW051060	Level 1	BsaI	pICH86988	with 35S promoter and OCS terminator	This study
gcacgaagtcggctgccttgatcgcggacacagccaagtccgccgcctggggcgctccgtcgatcactacgaagtcgcgccggccgatggccttcacgtcgcggtcaatcgtcgggcggtcgatgccgacaacggttagcggttgatcttcccgcacggccgcccaatcgcgggcactgccctggggatcggaatcgactaacagaacatcggccccggcgagttgcagggcgcgggctagatgggttgcgatggtcgtcttgcctgacccgcctttctggttaagtacagcgataaccttcatgcgttccccttgcgtatttgtttatttactcatcgcatcatatacgcagcgaccgcatgacgcaagctgttttactcaaatacacatcacctttt…	pICH86988 NRC2 L34E-Myc	Kan	pCHW051145	Level 1	BsaI	pICH86988	with 35S promoter and OCS terminator	This study
gcacgaagtcggctgccttgatcgcggacacagccaagtccgccgcctggggcgctccgtcgatcactacgaagtcgcgccggccgatggccttcacgtcgcggtcaatcgtcgggcggtcgatgccgacaacggttagcggttgatcttcccgcacggccgcccaatcgcgggcactgccctggggatcggaatcgactaacagaacatcggccccggcgagttgcagggcgcgggctagatgggttgcgatggtcgtcttgcctgacccgcctttctggttaagtacagcgataaccttcatgcgttccccttgcgtatttgtttatttactcatcgcatcatatacgcagcgaccgcatgacgcaagctgttttactcaaatacacatcacctttt…	pICH86988 NRC2 A72E-Myc	Kan	pCHW051146	Level 1	BsaI	pICH86988	with 35S promoter and OCS terminator	This study
gcacgaagtcggctgccttgatcgcggacacagccaagtccgccgcctggggcgctccgtcgatcactacgaagtcgcgccggccgatggccttcacgtcgcggtcaatcgtcgggcggtcgatgccgacaacggttagcggttgatcttcccgcacggccgcccaatcgcgggcactgccctggggatcggaatcgactaacagaacatcggccccggcgagttgcagggcgcgggctagatgggttgcgatggtcgtcttgcctgacccgcctttctggttaagtacagcgataaccttcatgcgttccccttgcgtatttgtttatttactcatcgcatcatatacgcagcgaccgcatgacgcaagctgttttactcaaatacacatcacctttt…	pICH86988 NRC2 I113E-Myc	Kan	pCHW051147	Level 1	BsaI	pICH86988	with 35S promoter and OCS terminator	This study
gcacgaagtcggctgccttgatcgcggacacagccaagtccgccgcctggggcgctccgtcgatcactacgaagtcgcgccggccgatggccttcacgtcgcggtcaatcgtcgggcggtcgatgccgacaacggttagcggttgatcttcccgcacggccgcccaatcgcgggcactgccctggggatcggaatcgactaacagaacatcggccccggcgagttgcagggcgcgggctagatgggttgcgatggtcgtcttgcctgacccgcctttctggttaagtacagcgataaccttcatgcgttccccttgcgtatttgtttatttactcatcgcatcatatacgcagcgaccgcatgacgcaagctgttttactcaaatacacatcacctttt…	pICH86988 NRC2 V117E-Myc	Kan	pCHW051148	Level 1	BsaI	pICH86988	with 35S promoter and OCS terminator	This study
	pICH86988-synNbNRC3-myc.1	Kan		Level 1	BsaI	pICH86988	with 35S promoter and OCS terminator	This study
gtcctgctttaatgagatatgcgagaagcctatgatcgcatgatatttgctttcaattctgttgtgcacgttgtaaaaaacctgagcatgtgtagctcagatccttaccgccggtttcggttcattctaatgaatatatcacccgttactatcgtatttttatgaataatattctccgttcaatttactgattgtaccctactacttatatgtacaatattaaaatgaaaacaatatattgtgctgaataggtttatagcgacatctatgatagagcgccacaataacaaacaattgcgttttattattacaaatccaattttaaaaaaagcggcagaaccggtcaaacctaaaagactgattacataaatcttattcaaatttcaaaagtgccccagg…	pICH86988 NRC3 L38E-Myc	Kan	pCHW051149	Level 1	BsaI	pICH86988	with 35S promoter and OCS terminator	[4]
gtcctgctttaatgagatatgcgagaagcctatgatcgcatgatatttgctttcaattctgttgtgcacgttgtaaaaaacctgagcatgtgtagctcagatccttaccgccggtttcggttcattctaatgaatatatcacccgttactatcgtatttttatgaataatattctccgttcaatttactgattgtaccctactacttatatgtacaatattaaaatgaaaacaatatattgtgctgaataggtttatagcgacatctatgatagagcgccacaataacaaacaattgcgttttattattacaaatccaattttaaaaaaagcggcagaaccggtcaaacctaaaagactgattacataaatcttattcaaatttcaaaagtgccccagg…	pICH86988 NRC3 A76E-Myc	Kan	pCHW051150	Level 1	BsaI	pICH86988	with 35S promoter and OCS terminator	This study
gtcctgctttaatgagatatgcgagaagcctatgatcgcatgatatttgctttcaattctgttgtgcacgttgtaaaaaacctgagcatgtgtagctcagatccttaccgccggtttcggttcattctaatgaatatatcacccgttactatcgtatttttatgaataatattctccgttcaatttactgattgtaccctactacttatatgtacaatattaaaatgaaaacaatatattgtgctgaataggtttatagcgacatctatgatagagcgccacaataacaaacaattgcgttttattattacaaatccaattttaaaaaaagcggcagaaccggtcaaacctaaaagactgattacataaatcttattcaaatttcaaaagtgccccagg…	pICH86988 NRC3 I118E-Myc	Kan	pCHW051151	Level 1	BsaI	pICH86988	with 35S promoter and OCS terminator	This study
gtcctgctttaatgagatatgcgagaagcctatgatcgcatgatatttgctttcaattctgttgtgcacgttgtaaaaaacctgagcatgtgtagctcagatccttaccgccggtttcggttcattctaatgaatatatcacccgttactatcgtatttttatgaataatattctccgttcaatttactgattgtaccctactacttatatgtacaatattaaaatgaaaacaatatattgtgctgaataggtttatagcgacatctatgatagagcgccacaataacaaacaattgcgttttattattacaaatccaattttaaaaaaagcggcagaaccggtcaaacctaaaagactgattacataaatcttattcaaatttcaaaagtgccccagg…	pICH86988 NRC3 V122E-Myc	Kan	pCHW051152	Level 1	BsaI	pICH86988	with 35S promoter and OCS terminator	This study
gtcctgctttaatgagatatgcgagaagcctatgatcgcatgatatttgctttcaattctgttgtgcacgttgtaaaaaacctgagcatgtgtagctcagatccttaccgccggtttcggttcattctaatgaatatatcacccgttactatcgtatttttatgaataatattctccgttcaatttactgattgtaccctactacttatatgtacaatattaaaatgaaaacaatatattgtgctgaataggtttatagcgacatctatgatagagcgccacaataacaaacaattgcgttttattattacaaatccaattttaaaaaaagcggcagaaccggtcaaacctaaaagactgattacataaatcttattcaaatttcaaaagtgccccagg…	pICH86988 Rpi-vnt1.1	Kan	pCHW051170	Level 1	BsaI	pICH86988	with 35S promoter and OCS terminator	This study
gtcctgctttaatgagatatgcgagaagcctatgatcgcatgatatttgctttcaattctgttgtgcacgttgtaaaaaacctgagcatgtgtagctcagatccttaccgccggtttcggttcattctaatgaatatatcacccgttactatcgtatttttatgaataatattctccgttcaatttactgattgtaccctactacttatatgtacaatattaaaatgaaaacaatatattgtgctgaataggtttatagcgacatctatgatagagcgccacaataacaaacaattgcgttttattattacaaatccaattttaaaaaaagcggcagaaccggtcaaacctaaaagactgattacataaatcttattcaaatttcaaaagtgccccagg…	pICH86988 Rpi-vnt1.1 L71E	Kan	pCHW051171	Level 1	BsaI	pICH86988	with 35S promoter and OCS terminator	This study
gtcctgctttaatgagatatgcgagaagcctatgatcgcatgatatttgctttcaattctgttgtgcacgttgtaaaaaacctgagcatgtgtagctcagatccttaccgccggtttcggttcattctaatgaatatatcacccgttactatcgtatttttatgaataatattctccgttcaatttactgattgtaccctactacttatatgtacaatattaaaatgaaaacaatatattgtgctgaataggtttatagcgacatctatgatagagcgccacaataacaaacaattgcgttttattattacaaatccaattttaaaaaaagcggcagaaccggtcaaacctaaaagactgattacataaatcttattcaaatttcaaaagtgccccagg…	pICH86988 Rpi-vnt1.1 V110E	Kan	pCHW051172	Level 1	BsaI	pICH86988	with 35S promoter and OCS terminator	This study
gtcctgctttaatgagatatgcgagaagcctatgatcgcatgatatttgctttcaattctgttgtgcacgttgtaaaaaacctgagcatgtgtagctcagatccttaccgccggtttcggttcattctaatgaatatatcacccgttactatcgtatttttatgaataatattctccgttcaatttactgattgtaccctactacttatatgtacaatattaaaatgaaaacaatatattgtgctgaataggtttatagcgacatctatgatagagcgccacaataacaaacaattgcgttttattattacaaatccaattttaaaaaaagcggcagaaccggtcaaacctaaaagactgattacataaatcttattcaaatttcaaaagtgccccagg…	pICH86988 Rpi-vnt1.1 I147E	Kan	pCHW051173	Level 1	BsaI	pICH86988	with 35S promoter and OCS terminator	This study
gtcctgctttaatgagatatgcgagaagcctatgatcgcatgatatttgctttcaattctgttgtgcacgttgtaaaaaacctgagcatgtgtagctcagatccttaccgccggtttcggttcattctaatgaatatatcacccgttactatcgtatttttatgaataatattctccgttcaatttactgattgtaccctactacttatatgtacaatattaaaatgaaaacaatatattgtgctgaataggtttatagcgacatctatgatagagcgccacaataacaaacaattgcgttttattattacaaatccaattttaaaaaaagcggcagaaccggtcaaacctaaaagactgattacataaatcttattcaaatttcaaaagtgccccagg…	pICH86988 Rpi-vnt1.1 L151E	Kan	pCHW051174	Level 1	BsaI	pICH86988	with 35S promoter and OCS terminator	This study
ttacttgtcttctgcacgaagtggtttaaactatcagtgtttgacaggatatattggcgggtaaacctaagagaaaagagcgtttattagaataatcggatatttaaaagggcgtgaaaaggtttatccgttcgtccatttgtatgtgcatgccaaccacagggttccccagatcaggcgctggctgctgaacccccagccggaactgaccccacaaggccctagcgtttgcaatgcaccaggtcatcattgacccaggcgtgttccaccaggccgctgcctcgcaactcttcgcaggcttcgccgacctgctcgcgccacttcttcacgcgggtggaatccgatccgcacatgaggcggaaggtttccagcttgagcgggtacggctcccggtgcgag…	pICH47751-35s:AVR2-NosT	Carb	pCHW051099	Level 1	BsaI	pICH47751	with 35S promoter and NOS terminator	This study
	pICH47751-35s:HF-Rpi-blb2	Carb	pCHW001005	Level 1	BsaI	pICH47751	with 35S promoter and NOS terminator	This study
	pGWB12-35s:Flag-AVRblb2	Kan		Level 1	BsaI	pICH47751	with 35S promoter and OCS terminator	[3]
atcaggcgttttcgccgatttgcgaggctggccagctccacgtcgccggccgaaatcgagcctgcccctcatctgtcaacgccgcgccgggtgagtcggcccctcaagtgtcaacgtccgcccctcatctgtcagtgagggccaagttttccgcgaggtatccacaacgccggcggccgcggtgtctcgcacacggcttcgacggcgtttctggcgcgtttgcagggccatagacggccgccagcccagcggcgagggcaaccagcccggtgagcgtcgcaaaggagatcctgatctgactgatgggctgcctgtatcgagtggtgattttgtgccgagctgccggtcggggagctgttggctggctggtggcaggatatattgtggtgtaaacaaatt…	pICH47791-35s:mTagBFP2-Myc	Carb	pCHW051068	Level 1	BsaI	pICH47791	with 35S promoter and NOS terminator	[7]
actagaggatgcacatgtgaccgagggacacgaagtgatccgtttaaactatcagtgtttgacaggatatattggcgggtaaacctaagagaaaagagcgtttattagaataatcggatatttaaaagggcgtgaaaaggtttatccgttcgtccatttgtatgtgcatgccaaccacagggttcccctcgggagtcagccgtgcggctgcatgaaatcctggccggtttgtctgatgccaagctggcggcctggccggccagcttggccgctgaagaaaccgagcgccgccgtctaaaaaggtgatgtgtatttgagtaaaacagcttgcgtcatgcggtcgctgcgtatatgatgcgatgagtaaataaacaaatacgcaaggggaacgcatgaagg…	pICSL86900OD-mCherry-Myc	Kan	pCHW051070	Level 1	BsaI	pICSL86900OD	with T7 promoter and T7 terminator	This study
								This study
References
1. Weber E, Engler C, Gruetzner R, Werner S, Marillonnet S. A modular cloning system for standardized assembly of multigene constructs. PLoS One. 2011;6: e16765. doi:10.1371/journal.pone.0016765
2. Engler C, Youles M, Gruetzner R, Ehnert T-M, Werner S, Jones JDG, et al. A Golden Gate Modular Cloning Toolbox for Plants. ACS Synth Biol. 2014;3: 839–843. doi:10.1021/sb4001504
3. Wu C-H, Abd-El-Haliem A, Bozkurt TO, Belhaj K, Terauchi R, Vossen JH, and Kamoun S. NLR network mediates immunity to diverse plant pathogens. Proceedings of the National Academy of Sciences. 2017:114(30):8113–8118.
4. Ching-Yi paper Huang C-Y, Huang Y-S, Sugihara Y, Wang H-Y, Huang L-T, Lopez-Agudelo JC, et al. (2024) Subfunctionalization of NRC3 altered the genetic structure of the Nicotiana NRC network. PLoS Genet 20(9): e1011402.
5. Goh F-J, Huang C-Y, Derevnina L, and Wu C-H. NRC Immune receptor networks show diversified hierarchical genetic architecture across plant lineages. The Plant Cell. 2024:36(9):3399–3418. https://doi.org/10.1093/plcell/koae179
6. Contreras MP, Pai H, Thompson R, Marchal C, Claeys J, Adachi H, and Kamoun S. The nucleotide-binding domain of NRC-dependent disease resistance proteins is sufficient to activate downstream helper NLR oligomerization and immune signaling. New Phytologist. 2024:243(1):345–361. https://doi.org/10.1111/nph.19818
7. Bozkurt TO, Schornack S, Win J, Shindo T, Ilyas M, Oliva R, Cano LM, Jones AME, Huitema E, van der Hoorn RAL, et al. Phytophthora infestans effector AVRblb2 prevents secretion of a plant immune protease at the haustorial interface. Proceedings of the National Academy of Sciences. 2011:108(51):20832–20837.
