## Supplementary material for "A hydrophobic core in the coiled-coil domain is essential for NRC resistosome function": Dataset EV3.xlsx

### Sheet: NbZAR1
Dataset S3. Results of the entropy analysis.
osition	1st seq in input set	Entropy
1	M	0
2	V	0
3	D	0
4	A	0
5	V	0
6	V	0
7	T	0
8	V	0
9	F	0
10	L	0
11	E	0
12	K	0
13	L	0
14	L	0
15	N	0.619
16	V	0
17	L	0
18	T	0
19	E	0
20	E	0
21	S	0
22	R	0
23	F	0
24	L	0
25	S	0.314
26	Q	0.314
27	H	0.549
28	R	0
29	Q	0
30	Q	0.191
31	F	0
32	E	0
33	K	0
34	L	0
35	K	0
36	N	0
37	E	0
38	L	0
39	L	0
40	F	0
41	M	0
42	Q	0
43	S	0.191
44	F	0
45	L	0
46	K	0
47	D	0
48	A	0.191
49	E	0
50	R	0
51	L	0.191
52	K	0
53	R	0
54	K	0
55	H	0.314
56	T	0.978
57	T	0
58	L	0
59	K	0
60	T	0.709
61	V	0
62	M	0
63	A	0.487
64	C	0.191
65	L	0
66	R	0
67	D	0
68	L	0
69	I	0
70	F	0
71	E	0
72	A	0
73	E	0
74	E	0
75	I	0.191
76	L	0
77	E	0
78	D	0
79	C	0
80	Q	0
81	N	0
82	Q	0
83	S	0
84	A	0
85	D	0
86	S	0
87	D	0
88	G	0.314
89	S	0.549
90	N	0.637
91	R	0.619
92	F	0.501
93	S	0.314
94	T	0
95	R	0.314
96	L	0.549
97	H	0
98	P	0
99	K	0
100	R	0
101	L	0
102	S	0.191
103	H	0.487
104	R	0
105	H	0.191
106	Q	0
107	T	0
108	G	0
109	K	0
110	R	0.501
111	L	0
112	A	0.619
113	E	0.314
114	I	0
115	N	0
116	D	0
117	K	0.314
118	I	0
119	S	0.314
120	E	0
121	I	0
122	K	0
123	Q	0
124	N	0
125	I	0
126	S	0
127	T	0
128	Y	0
129	L	0
130	K	0.836
131	V	0
132	P	0
133	L	0
134	M	0.314
135	N	0.94
136	E	0
137	G	0
138	S	0.314
139	M	0.191
140	E	0
141	A	0
142	H	0
143	D	0.314
144	N	0
145	L	0
146	M	0
147	T	0.314
148	R	0
149	W	0
150	T	0.191
151	S	0
152	P	0.487
153	L	0
154	Y	0

### Sheet: R2
Dataset S3. Results of the entropy analysis.
Position	1st seq in input set	Entropy
1	M	0.111
2	T	0.397
3	D	0.286
4	A	0.175
5	F	0.545
6	V	0.719
7	S	0.175
8	F	0.239
9	A	0.175
10	V	0.287
11	Q	0.381
12	K	0.175
13	L	0.064
14	G	0.175
15	D	0.175
16	F	0.064
17	L	0.064
18	I	0.489
19	Q	0.426
20	E	0.941
21	I	0.653
22	N	0.644
23	L	0.128
24	R	0.632
25	L	1.197
26	S	0.693
27	L	0
28	R	0.064
29	E	1.177
30	D	0.559
31	I	0.802
32	Q	1.509
33	W	0.064
34	L	0.153
35	R	0.41
36	N	0.334
37	E	0
38	L	0.064
39	L	0.304
40	F	0.175
41	M	0.693
42	H	0.304
43	S	0.334
44	F	0
45	L	0.064
46	R	0.78
47	D	0.064
48	A	0.111
49	E	0
50	L	1.015
51	K	0.064
52	Q	0.064
53	C	1.153
54	G	0.86
55	D	0.064
56	Q	1.049
57	R	0.239
58	V	0.5
59	Q	0.503
60	Q	0
61	W	0.111
62	V	0.239
63	F	0.175
64	E	0.111
65	I	0
66	N	0.064
67	S	0.484
68	I	0.284
69	A	0
70	N	0
71	D	0.175
72	A	0.622
73	V	0.175
74	A	0
75	I	0.153
76	L	0
77	E	0
78	T	0.239
79	Y	0
80	S	0.82
81	F	0.287
82	K	0.28
83	V	0.381
84	A	0.606
85	K	0.064
86	G	0.918
87	S	0.253
88	R	0.66
89	L	0.302
90	K	0
91	A	0.318
92	C	0.191
93	A	0.559
94	C	0.286
95	I	0.064
96	C	0.784
97	R	0.443
98	S	0.28
99	E	0.3
100	A	0.191
101	G	0.128
102	F	0.531
103	Y	0.111
104	K	0.239
105	V	0
106	S	0.239
107	T	0.735
108	E	0.111
109	I	0.064
110	E	0.484
111	S	0.064
112	L	0.111
113	K	0
114	Q	0.385
115	R	0.255
116	I	0.064
117	M	0.655
118	D	0.111
119	I	0
120	S	0.175
121	R	0.128
122	K	0.263
123	R	0.064
124	D	0.447
125	T	0
126	Y	0
127	G	0
128	I	0.111
129	R	0.111
130	D	0.175
131	I	0
132	N	0.175
133	-	1.029
134	N	0.436
135	A	0.992
136	G	0.367
137	E	0.239
138	G	0.153
139	P	0.4
140	S	0.128
141	Y	0.28
142	Q	0
143	V	0.128
144	R	0.864
145	T	0.111
146	L	0.111
147	R	0.111
148	R	0.111
149	T	0.064
150	T	0
151	S	0.064
152	Y	0
153	V	0.601

### Sheet: NRC
Dataset S3. Results of the entropy analysis.
Position	1st seq in input set	Entropy
1	M	0.581
2	V	0.759
3	D	1.18
4	V	1.496
5	G	1.378
6	V	0.63
7	E	1.487
8	F	0.716
9	L	0.599
10	L	0.857
11	E	0.967
12	N	0.716
13	L	0.155
14	K	1.748
15	Q	1.102
16	L	0.59
17	V	1.035
18	L	1.984
19	D	1.216
20	N	0.66
21	V	1.662
22	E	1.62
23	L	0.389
24	I	0.745
25	G	2.21
26	G	0.761
27	A	1.398
28	K	1.05
29	D	1.436
30	E	1.28
31	I	1.752
32	E	1.748
33	N	1.599
34	L	0.094
35	R	1.059
36	D	1.977
37	D	1.121
38	L	1.29
39	S	1.621
40	E	2.107
41	F	0.894
42	N	1.036
43	A	0.631
44	F	0.421
45	L	0.122
46	K	1.711
47	Q	0.937
48	A	1.18
49	A	1.077
50	M	1.502
51	V	2.255
52	R	1.682
53	S	1.231
54	E	1.45
55	N	1.116
56	P	1.935
57	V	1.784
58	L	1.11
59	K	1.333
60	E	1.908
61	L	0.842
62	V	0.753
63	R	1.778
64	S	1.709
65	I	0.528
66	R	1.614
67	K	1.554
68	V	1.537
69	V	0.76
70	N	1.251
71	R	1.596
72	A	0.572
73	E	0.186
74	D	0.494
75	A	1.624
76	V	0.573
77	D	0.214
78	K	0.539
79	F	0.562
80	V	0.977
81	I	1.17
82	E	1.109
83	A	0.958
84	K	0.484
85	V	1.488
86	H	0.918
87	K	1.519
88	D	1.333
89	K	1.217
90	G	1.264
91	F	1.759
92	K	2.099
93	G	1.253
94	V	2.16
95	F	1.18
96	D	1.253
97	P	2.119
98	G	2.428
99	H	1.157
100	Y	2.274
101	R	2.216
102	R	1.89
103	V	1.531
104	R	1.283
105	D	1.769
106	A	1.542
107	A	0.838
108	V	2.181
109	E	0.712
110	I	0.369
111	K	1.206
112	G	1.943
113	I	0.375
114	R	1.593
115	D	1.522
116	K	1.421
117	M	0.72
118	R	0.867
119	E	1.222
120	I	0.816
121	R	0.916
122	Q	1.876
123	N	1.667
124	K	1.383
125	A	1.705
126	H	2.173
127	G	1.679
128	L	1.092
129	Q	1.208
130	A	1.649
131	L	2.042
132	Q	1.658
133	D	2.19
134	D	1.304
135	S	2.023
136	I	1.894
137	S	2.058
138	R	1.721
139	G	1.907
140	G	2.23
141	E	1.579
142	E	1.907
143	R	1.802
144	Q	1.076
145	P	1.557
146	P	0.917
147	V	1.765
148	V	1.166

### Sheet: Rpi-vnt1.1
Dataset S3. Results of the entropy analysis.
Position	1st seq in input set	Entropy
1	M	0.185
2	A	0.185
3	E	0
4	I	0.185
5	L	0
6	L	0
7	T	0.185
8	A	0.823
9	V	0.185
10	I	0
11	N	0
12	K	0
13	S	0
14	V	0.625
15	E	0
16	I	0
17	A	0
18	A	0.576
19	N	0
20	L	0.398
21	L	0
22	V	0.65
23	Q	0
24	Q	0.305
25	G	0
26	T	0.756
27	R	0.625
28	L	0
29	Y	0
30	W	0
31	L	0
32	K	0
33	E	0
34	D	0
35	I	0.185
36	D	0
37	W	0
38	L	0.655
39	Q	0
40	R	0
41	E	0
42	M	0
43	R	0
44	H	0
45	I	0
46	R	0
47	S	0
48	Y	0
49	V	0.305
50	D	0
51	N	0.185
52	A	0
53	K	0
54	A	0.305
55	K	0
56	K	0.576
57	V	0.935
58	G	0.305
59	D	0.185
60	D	0.185
61	S	0.305
62	S	0.862
63	V	0
64	K	0
65	N	0
66	L	0
67	L	0.474
68	K	0
69	D	0
70	I	0
71	Q	0
72	Q	0.677
73	L	0
74	A	0.185
75	G	0
76	D	0.474
77	V	0
78	E	0
79	D	0.368
80	L	0
81	L	0
82	D	0
83	E	0.474
84	F	0
85	L	0
86	P	0
87	K	0
88	I	0.305
89	Q	0.185
90	Q	0.185
91	S	0
92	N	0
93	K	0.185
94	F	0
95	I	0.185
96	C	0.185
97	C	0
98	L	0
99	K	0.185
100	T	0
101	V	0.305
102	P	0.185
103	F	0
104	A	0
105	D	0
106	E	0
107	F	0
108	A	0.185
109	M	0.305
110	E	0
111	I	0
112	E	0
113	K	0
114	I	0
115	K	0
116	R	0.185
117	R	0
118	V	0
119	A	1.118
120	D	0.185
121	I	0
122	D	0
123	R	0.185
124	V	0.536
125	R	0
126	T	0.185
127	T	0
128	Y	0
129	N	0.185
130	I	0
131	T	0.689
132	D	0
133	T	0
134	S	1.313
135	N	0
136	N	0
137	D	0.185
138	D	0.305
139	D	0
140	C	0
141	I	0.536
142	P	0.536
143	L	0.655
144	D	0.305
145	R	0.305
146	R	0
147	R	0
148	L	0
